# Decoding RNA–RNA Interactions: The Role of Low-Complexity Repeats and a Deep Learning Framework for Sequence-Based Prediction

**DOI:** 10.1101/2025.02.16.638500

**Authors:** Adriano Setti, Giorgio Bini, Flaminia Pellegrini, Valentino Maiorca, Gabriele Proietti, Dimitrios-Miltiadis Vrachnos, Angelo D’Angelo, Alexandros Armaos, Julie Martone, Michele Monti, Giancarlo Ruocco, Emanuele Rodolà, Irene Bozzoni, Alessio Colantoni, Gian Gaetano Tartaglia

## Abstract

RNA–RNA interactions (RRIs) are fundamental to gene regulation and RNA processing, yet their molecular determinants remain unclear. In this work, we analyze several large-scale RRI datasets and identify low-complexity repeats (LCRs), including simple tandem repeats, as key drivers of RRIs. Our findings reveal that LCRs enable thermodynamically stable interactions with multiple partners, positioning them as key hubs in RNA–RNA interaction networks. These RRIs appear to be important for several aspects of RNA metabolism. Sequencing-based analysis of the lncRNA Lhx1os interactors validates the importance of LCRs in shaping contacts potentially involved in neuronal development. Recognizing the pivotal role of sequence determinants, we develop RIME, a deep learning model that predicts RRIs by leveraging embeddings from a nucleic acid language model. RIME outperforms traditional thermodynamics-based tools, successfully captures the role of LCRs and prioritizes high-confidence interactions, including those established by lncRNAs. RIME is freely available at https://tools.tartaglialab.com/rna_rna.
