## Supplementary Data 4 for "Decoding RNA–RNA Interactions: The Role of Low-Complexity Repeats and a Deep Learning Framework for Sequence-Based Prediction"

### Sheet: Summary
Supplementary Data 4: RNA targets of TINCR and Lhx1os lncRNAs identified by pull-down experiments, with control transcripts.
Sheets
TINCR pull-down RNA set	Describes the RNA targets and controls used for the analysis of TINCR interactors
Lhx1os pull-down RNA set	Describes the transcripts used for Lhx1os pull-down analysis
Description of "TINCR pull-down RNA set" columns:
Target set	Ensembl stable transcript identifier of the RNAs selected as TINCR targets
Control set	Ensembl stable transcript identifier of the RNAs selected as controls for TINCR targets
Description of "Lhx1os pull-down RNA set" columns:
Target set	Ensembl stable transcript identifier of the RNAs selected as Lhx1os targets
Control set	Ensembl stable transcript identifier of the RNAs selected as controls for Lhx1os targets

### Sheet: TINCR pull-down RNA set
Target set	Control set
ENST00000395346	ENST00000413728
ENST00000566488	ENST00000640252
ENST00000357304	ENST00000332629
ENST00000536957	ENST00000323460
ENST00000399878	ENST00000393614
ENST00000652534	ENST00000272217
ENST00000354785	ENST00000311765
ENST00000240364	ENST00000375457
ENST00000322349	ENST00000380502
ENST00000424789	ENST00000309660
ENST00000388996	ENST00000614775
ENST00000417934	ENST00000570258
ENST00000483943	ENST00000349841
ENST00000367742	ENST00000359878
ENST00000295888	ENST00000353107
ENST00000296754	ENST00000441448
ENST00000245552	ENST00000354619
ENST00000361228	ENST00000519449
ENST00000545075	ENST00000521604
ENST00000434704	ENST00000606320
ENST00000553533	ENST00000272342
ENST00000262428	ENST00000654733
ENST00000360565	ENST00000378578
ENST00000357681	ENST00000394334
ENST00000425528	ENST00000285737
ENST00000614556	ENST00000399120
ENST00000525239	ENST00000373257
ENST00000359470	ENST00000238146
ENST00000621776	ENST00000380421
ENST00000266671	ENST00000554144
ENST00000333371	ENST00000296679
ENST00000329734	ENST00000333188
ENST00000264990	ENST00000366560
ENST00000394636	ENST00000495075
ENST00000258991	ENST00000520311
ENST00000322313	ENST00000254942
ENST00000344337	ENST00000336278
ENST00000579761	ENST00000488423
ENST00000379378	ENST00000538204
ENST00000367187	ENST00000293502
ENST00000372731	ENST00000312916
ENST00000585807	ENST00000219252
ENST00000167586	ENST00000392358
ENST00000441802	ENST00000343411
ENST00000262525	ENST00000438720
ENST00000369774	ENST00000391959
ENST00000540040	ENST00000359042
ENST00000400897	ENST00000539644
ENST00000368061	ENST00000549982
ENST00000620260	ENST00000510168
ENST00000307641	ENST00000614443
ENST00000563281	ENST00000301585
ENST00000314728	ENST00000276431
ENST00000379644	ENST00000332780
ENST00000447079	ENST00000434813
ENST00000442738	ENST00000300128
ENST00000324856	ENST00000392708
ENST00000368842	ENST00000444129
ENST00000380149	ENST00000288266
ENST00000263388	ENST00000521988
ENST00000335681	ENST00000261739
ENST00000200181	ENST00000392701
ENST00000215631	ENST00000414645
ENST00000316509	ENST00000552810
ENST00000372904	ENST00000520347
ENST00000315366	ENST00000355773
ENST00000370274	ENST00000651500
ENST00000323848	ENST00000367084
ENST00000374316	ENST00000350721
ENST00000287996	ENST00000398246
ENST00000375587	ENST00000602583
ENST00000376957	ENST00000639893
ENST00000302754	ENST00000261884
ENST00000530271	ENST00000266712
ENST00000295702	ENST00000266771
ENST00000263205	ENST00000297156
ENST00000254051	ENST00000366541
ENST00000367602	ENST00000418596
ENST00000240139	ENST00000476941
ENST00000245816	ENST00000260818
ENST00000303596	ENST00000523731
ENST00000451251	ENST00000366690
ENST00000271277	ENST00000394890
ENST00000340080	ENST00000407627
ENST00000344051	ENST00000503585
ENST00000429139	ENST00000261396
ENST00000316902	ENST00000366535
ENST00000394456	ENST00000284995
ENST00000336294	ENST00000370557
ENST00000358368	ENST00000394095
ENST00000652046	ENST00000262498
ENST00000374580	ENST00000302550
ENST00000536684	ENST00000258243
ENST00000621333	ENST00000341893
ENST00000326739	ENST00000322507
ENST00000618621	ENST00000258400
ENST00000264731	ENST00000457326
ENST00000395443	ENST00000266534
ENST00000306085	ENST00000306107
ENST00000360270	ENST00000422453
ENST00000357460	ENST00000552283
ENST00000367296	ENST00000354764
ENST00000360299	ENST00000610546
ENST00000373625	ENST00000345042
ENST00000278742	ENST00000399362
ENST00000602326	ENST00000246912
ENST00000458649	ENST00000271373
ENST00000660438	ENST00000320560
ENST00000256682	ENST00000271375
ENST00000282488	ENST00000340800
ENST00000308167	ENST00000296220
ENST00000261622	ENST00000313552
ENST00000526148	ENST00000374343
ENST00000301607	ENST00000460469
ENST00000339594	ENST00000512037
ENST00000541124	ENST00000254166
ENST00000586534	ENST00000456283
ENST00000319170	ENST00000310454
ENST00000399398	ENST00000396052
ENST00000403491	ENST00000274008
ENST00000273062	ENST00000371477
ENST00000532437	ENST00000399820
ENST00000261797	ENST00000652698
ENST00000315436	ENST00000435706
ENST00000495880	ENST00000343666
ENST00000652201	ENST00000375897
ENST00000313400	ENST00000360311
ENST00000373313	ENST00000396560
ENST00000264977	ENST00000624925
ENST00000336783	ENST00000355619
ENST00000281441	ENST00000532502
ENST00000301015	ENST00000278980
ENST00000258704	ENST00000344417
ENST00000228495	ENST00000199320
ENST00000379441	ENST00000310430
ENST00000436010	ENST00000325324
ENST00000553851	ENST00000360586
ENST00000275016	ENST00000396947
ENST00000263980	ENST00000368845
ENST00000258796	ENST00000340513
ENST00000478244	ENST00000477717
ENST00000351354	ENST00000623280
ENST00000357702	ENST00000544301
ENST00000373839	ENST00000324765
ENST00000445922	ENST00000381897
ENST00000314616	ENST00000304030
ENST00000401073	ENST00000367701
ENST00000309295	ENST00000399598
ENST00000400181	ENST00000624360
ENST00000333987	ENST00000354775
ENST00000341865	ENST00000382456
ENST00000514199	ENST00000262990
ENST00000416614	ENST00000432094
ENST00000215793	ENST00000274787
ENST00000647433	ENST00000330439
ENST00000225388	ENST00000351797
ENST00000203630	ENST00000564644
ENST00000309083	ENST00000200135
ENST00000374796	ENST00000262764
ENST00000378536	ENST00000310421
ENST00000256495	ENST00000322954
ENST00000392006	ENST00000639636
ENST00000357066	ENST00000367409
ENST00000269967	ENST00000645496
ENST00000454190	ENST00000523483
ENST00000545279	ENST00000342085
ENST00000304189	ENST00000253247
ENST00000225394	ENST00000358825
ENST00000263073	ENST00000233826
ENST00000262482	ENST00000285968
ENST00000555997	ENST00000438828
ENST00000540801	ENST00000512528
ENST00000374212	ENST00000273853
ENST00000322357	ENST00000395425
ENST00000361355	ENST00000541412
ENST00000368633	ENST00000220849
ENST00000616417	ENST00000544915
ENST00000266087	ENST00000607484
ENST00000409871	ENST00000358738
ENST00000633719	ENST00000473835
ENST00000512944	ENST00000381831
ENST00000409085	ENST00000269143
ENST00000282120	ENST00000313833
ENST00000296702	ENST00000381410
ENST00000297661	ENST00000635767
ENST00000244763	ENST00000645780
ENST00000336308	ENST00000358410
ENST00000262960	ENST00000265343
ENST00000473989	ENST00000337338
ENST00000374408	ENST00000369037
ENST00000330843	ENST00000253686
ENST00000254799	ENST00000288670
ENST00000289473	ENST00000469520
ENST00000252818	ENST00000513440
ENST00000465784	ENST00000640258
ENST00000252891	ENST00000381334
ENST00000377748	ENST00000617312
ENST00000404816	ENST00000423485
ENST00000606109	ENST00000003302
ENST00000287008	ENST00000359785
ENST00000378230	ENST00000436587
ENST00000301653	ENST00000253159
ENST00000355285	ENST00000673352
ENST00000403368	ENST00000371224
ENST00000435765	ENST00000554684
ENST00000643116	ENST00000615660
ENST00000263253	ENST00000361354
ENST00000373366	ENST00000618562
ENST00000287934	ENST00000243644
ENST00000320580	ENST00000393743
ENST00000392038	ENST00000038176
ENST00000209875	ENST00000264596
ENST00000612899	ENST00000258052
ENST00000263857	ENST00000313243
ENST00000271715	ENST00000340828
ENST00000261868	ENST00000421852
ENST00000595753	ENST00000431849
ENST00000543500	ENST00000369002
ENST00000413371	ENST00000380152
ENST00000544824	ENST00000040877
ENST00000302036	ENST00000512701
ENST00000402198	ENST00000262013
ENST00000311481	ENST00000318238
ENST00000383836	ENST00000266031
ENST00000428216	ENST00000366922
ENST00000307098	ENST00000335007
ENST00000368762	ENST00000350028
ENST00000322030	ENST00000453372
ENST00000489615	ENST00000299736
ENST00000302118	ENST00000389622
ENST00000355527	ENST00000431670
ENST00000623527	ENST00000333957
ENST00000326654	ENST00000349777
ENST00000398249	ENST00000307017
ENST00000393792	ENST00000375571
ENST00000396684	ENST00000265029
ENST00000156084	ENST00000221086
ENST00000572681	ENST00000404371
ENST00000594800	ENST00000505667
ENST00000292211	ENST00000276816
ENST00000359692	ENST00000371122
ENST00000435970	ENST00000592149
ENST00000546970	ENST00000531967
ENST00000542575	ENST00000396197
ENST00000518547	ENST00000511577
ENST00000346246	ENST00000339950
ENST00000306315	ENST00000449802
ENST00000641145	ENST00000428239
ENST00000597017	ENST00000627585
ENST00000323798	ENST00000306103
ENST00000270162	ENST00000594295
ENST00000600428	ENST00000261038
ENST00000177742	ENST00000367001
ENST00000253237	ENST00000356260
ENST00000373509	ENST00000381647
ENST00000388920	ENST00000505560
ENST00000606812	ENST00000636849
ENST00000313234	ENST00000337573
ENST00000648231	ENST00000409592
ENST00000673968	ENST00000373232
ENST00000302641	ENST00000237822
ENST00000301740	ENST00000374839
ENST00000373710	ENST00000624776
ENST00000313733	ENST00000220751
ENST00000321429	ENST00000374811
ENST00000373608	ENST00000338179
ENST00000634258	ENST00000481448
ENST00000243776	ENST00000544910
ENST00000595796	ENST00000649650
ENST00000323699	ENST00000318522
ENST00000406397	ENST00000465804
ENST00000334049	ENST00000397885
ENST00000025301	ENST00000264848
ENST00000622181	ENST00000261584
ENST00000262519	ENST00000342649
ENST00000533371	ENST00000308275
ENST00000309424	ENST00000375344
ENST00000322157	ENST00000366962
ENST00000354947	ENST00000254898
ENST00000392403	ENST00000589222
ENST00000375712	ENST00000344099
ENST00000376062	ENST00000054666
ENST00000539813	ENST00000666957
ENST00000271332	ENST00000316594
ENST00000225519	ENST00000443905
ENST00000299424	ENST00000518568
ENST00000467087	ENST00000272322
ENST00000367537	ENST00000369754
ENST00000391967	ENST00000262139
ENST00000636203	ENST00000371208
ENST00000294785	ENST00000332175
ENST00000566228	ENST00000395715
ENST00000274031	ENST00000546815
ENST00000252250	ENST00000307921
ENST00000330722	ENST00000361099
ENST00000303731	ENST00000325212
ENST00000359882	ENST00000332349
ENST00000538132	ENST00000320743
ENST00000306077	ENST00000347606
ENST00000334444	ENST00000397056
	ENST00000381295
	ENST00000254878
	ENST00000287394
	ENST00000369301
	ENST00000520727
	ENST00000396077
	ENST00000402314
	ENST00000252602
	ENST00000261455
	ENST00000296755
	ENST00000301761
	ENST00000372232
	ENST00000380950
	ENST00000642236
	ENST00000305097
	ENST00000317089
	ENST00000272091
	ENST00000527478
	ENST00000286031
	ENST00000262210
	ENST00000293217
	ENST00000460393
	ENST00000509093
	ENST00000397165
	ENST00000262294
	ENST00000562435
	ENST00000620660
	ENST00000305747
	ENST00000444766
	ENST00000525754
	ENST00000297265
	ENST00000367241
	ENST00000506538
	ENST00000295899
	ENST00000446113
	ENST00000550735
	ENST00000338099
	ENST00000403733
	ENST00000367545
	ENST00000530028
	ENST00000461166
	ENST00000258399
	ENST00000451882
	ENST00000296091
	ENST00000621663
	ENST00000409212
	ENST00000375533
	ENST00000523016
	ENST00000369271
	ENST00000375315
	ENST00000367153
	ENST00000543872
	ENST00000366955
	ENST00000367262
	ENST00000392179
	ENST00000399451
	ENST00000405141
	ENST00000504169
	ENST00000309993
	ENST00000279907
	ENST00000263360
	ENST00000259154
	ENST00000237696
	ENST00000333479
	ENST00000498286
	ENST00000399151
	ENST00000620315
	ENST00000302327
	ENST00000289989
	ENST00000328300
	ENST00000373932
	ENST00000447998
	ENST00000616901
	ENST00000563290
	ENST00000303204
	ENST00000367350
	ENST00000261560
	ENST00000366794
	ENST00000244869
	ENST00000379270
	ENST00000370841
	ENST00000436985
	ENST00000307439
	ENST00000476279
	ENST00000617821
	ENST00000653434
	ENST00000293604
	ENST00000366514
	ENST00000591619
	ENST00000540564
	ENST00000228872
	ENST00000238497
	ENST00000395159
	ENST00000245046
	ENST00000216879
	ENST00000287647
	ENST00000368498
	ENST00000373605
	ENST00000481138
	ENST00000648897
	ENST00000269142
	ENST00000393094
	ENST00000620374
	ENST00000649030
	ENST00000255641
	ENST00000402802
	ENST00000397977
	ENST00000373840
	ENST00000523050
	ENST00000340368
	ENST00000602917
	ENST00000324607
	ENST00000504986
	ENST00000331079
	ENST00000288937
	ENST00000373842
	ENST00000372921
	ENST00000399599
	ENST00000509634
	ENST00000267859
	ENST00000263708
	ENST00000239891
	ENST00000381577
	ENST00000379214
	ENST00000261427
	ENST00000623205
	ENST00000277570
	ENST00000371429
	ENST00000360538
	ENST00000298289
	ENST00000374179
	ENST00000265990
	ENST00000339077
	ENST00000294724
	ENST00000646667
	ENST00000298292
	ENST00000310775
	ENST00000360380
	ENST00000358739
	ENST00000370747
	ENST00000457692
	ENST00000229922
	ENST00000376980
	ENST00000442287
	ENST00000256545
	ENST00000285667
	ENST00000295461
	ENST00000359450
	ENST00000397766
	ENST00000381884
	ENST00000222567
	ENST00000211314
	ENST00000323563
	ENST00000278612
	ENST00000649352
	ENST00000296792
	ENST00000298097
	ENST00000341657
	ENST00000256544
	ENST00000231572
	ENST00000368884
	ENST00000361822
	ENST00000374851
	ENST00000260731
	ENST00000260502
	ENST00000261854
	ENST00000506447
	ENST00000614616
	ENST00000343796
	ENST00000368468
	ENST00000369329
	ENST00000508855
	ENST00000274376
	ENST00000241436
	ENST00000537253
	ENST00000305557
	ENST00000303714
	ENST00000379019
	ENST00000399933
	ENST00000376834
	ENST00000447266
	ENST00000234170
	ENST00000672240
	ENST00000394684
	ENST00000274496
	ENST00000302271
	ENST00000620138
	ENST00000274137
	ENST00000253329
	ENST00000306999
	ENST00000545797
	ENST00000239231
	ENST00000222573
	ENST00000308271
	ENST00000305363
	ENST00000361717
	ENST00000500337
	ENST00000609736
	ENST00000225916
	ENST00000361127
	ENST00000361462
	ENST00000371582
	ENST00000613071
	ENST00000264316
	ENST00000339618
	ENST00000357529
	ENST00000287916
	ENST00000283303
	ENST00000375847
	ENST00000379066
	ENST00000371728
	ENST00000264434
	ENST00000448838
	ENST00000356357
	ENST00000433922
	ENST00000274276
	ENST00000494660
	ENST00000621441
	ENST00000356056
	ENST00000379406
	ENST00000336152
	ENST00000371917
	ENST00000513458
	ENST00000608034
	ENST00000355765
	ENST00000381527
	ENST00000374193
	ENST00000379965
	ENST00000336615
	ENST00000265070
	ENST00000338910
	ENST00000368128
	ENST00000338415
	ENST00000645843
	ENST00000302236
	ENST00000376659
	ENST00000380034
	ENST00000504366
	ENST00000265395
	ENST00000443868
	ENST00000375735
	ENST00000409993
	ENST00000355832
	ENST00000356221
	ENST00000622362
	ENST00000274813
	ENST00000394555
	ENST00000258729
	ENST00000367048
	ENST00000369500
	ENST00000033079
	ENST00000321990
	ENST00000369577
	ENST00000539542
	ENST00000670879
	ENST00000318709
	ENST00000409757
	ENST00000263181
	ENST00000638170
	ENST00000254442
	ENST00000382142
	ENST00000441711
	ENST00000356057
	ENST00000356195
	ENST00000580840
	ENST00000267430
	ENST00000379310
	ENST00000409544
	ENST00000611185
	ENST00000280346
	ENST00000328747
	ENST00000340434
	ENST00000388781
	ENST00000330501
	ENST00000326756
	ENST00000369162
	ENST00000325301
	ENST00000402038
	ENST00000268138
	ENST00000310806
	ENST00000295025
	ENST00000244670
	ENST00000351217
	ENST00000456329
	ENST00000251076
	ENST00000242776
	ENST00000361564
	ENST00000533663
	ENST00000566621
	ENST00000280700
	ENST00000369536
	ENST00000419016
	ENST00000617204
	ENST00000324109
	ENST00000452135
	ENST00000377252
	ENST00000216214
	ENST00000624649
	ENST00000665637
	ENST00000369981
	ENST00000378392
	ENST00000370008
	ENST00000304863
	ENST00000381626
	ENST00000309052
	ENST00000315596
	ENST00000222693
	ENST00000229268
	ENST00000397762
	ENST00000261245
	ENST00000594012
	ENST00000251081
	ENST00000285814
	ENST00000297157
	ENST00000318471
	ENST00000314355
	ENST00000261520
	ENST00000474861
	ENST00000341060
	ENST00000614247
	ENST00000355774
	ENST00000264926
	ENST00000648908
	ENST00000265602
	ENST00000378182
	ENST00000319481
	ENST00000379375
	ENST00000508125
	ENST00000238616
	ENST00000334344
	ENST00000358365
	ENST00000322897
	ENST00000301744
	ENST00000296930
	ENST00000464889
	ENST00000584307
	ENST00000376510
	ENST00000396153
	ENST00000633192
	ENST00000257694
	ENST00000283243
	ENST00000322396
	ENST00000415914
	ENST00000258774
	ENST00000256442
	ENST00000296632
	ENST00000368068
	ENST00000261590
	ENST00000369367
	ENST00000295688
	ENST00000337872
	ENST00000396594
	ENST00000533400
	ENST00000638119
	ENST00000458205
	ENST00000649205
	ENST00000306200
	ENST00000262903
	ENST00000369023
	ENST00000343823
	ENST00000457780
	ENST00000216410
	ENST00000369722
	ENST00000520755
	ENST00000601372
	ENST00000221200
	ENST00000393329
	ENST00000435680
	ENST00000597761
	ENST00000396097
	ENST00000527733
	ENST00000398571
	ENST00000268379
	ENST00000649856
	ENST00000367481
	ENST00000616552
	ENST00000284202
	ENST00000395840
	ENST00000221114
	ENST00000399262
	ENST00000334690
	ENST00000524413
	ENST00000502604
	ENST00000397261
	ENST00000298281
	ENST00000283351
	ENST00000374492
	ENST00000534113
	ENST00000649217
	ENST00000377044
	ENST00000429642
	ENST00000369763
	ENST00000324679
	ENST00000611712
	ENST00000498603
	ENST00000361183
	ENST00000371361
	ENST00000409792
	ENST00000615383
	ENST00000265970
	ENST00000325222
	ENST00000649454
	ENST00000286692
	ENST00000303236
	ENST00000533050
	ENST00000333421
	ENST00000416240
	ENST00000486911
	ENST00000328649
	ENST00000376414
	ENST00000360003
	ENST00000405852
	ENST00000395544
	ENST00000417201
	ENST00000591998
	ENST00000261721
	ENST00000523953
	ENST00000373191
	ENST00000397560
	ENST00000253861
	ENST00000521476
	ENST00000595962
	ENST00000644474
	ENST00000243326
	ENST00000401558
	ENST00000613065
	ENST00000256078
	ENST00000292478
	ENST00000380079
	ENST00000394894
	ENST00000259808
	ENST00000367976
	ENST00000530393
	ENST00000308394
	ENST00000271469
	ENST00000671876
	ENST00000334352
	ENST00000396516
	ENST00000374789
	ENST00000644972
	ENST00000509791
	ENST00000250454
	ENST00000327040
	ENST00000337198
	ENST00000373014
	ENST00000396526
	ENST00000216489
	ENST00000314761
	ENST00000349533
	ENST00000378061
	ENST00000254190
	ENST00000261867
	ENST00000409080
	ENST00000564079
	ENST00000251241
	ENST00000524803
	ENST00000264499
	ENST00000370867
	ENST00000400324
	ENST00000396663
	ENST00000334270
	ENST00000262146
	ENST00000265807
	ENST00000369965
	ENST00000401827
	ENST00000294952
	ENST00000263733
	ENST00000355904
	ENST00000366661
	ENST00000373001
	ENST00000300870
	ENST00000563278
	ENST00000373657
	ENST00000268383
	ENST00000414468
	ENST00000544855
	ENST00000504087
	ENST00000367728
	ENST00000668667
	ENST00000343280
	ENST00000336128
	ENST00000395511
	ENST00000376052
	ENST00000221138
	ENST00000370550
	ENST00000190611
	ENST00000370855
	ENST00000357700
	ENST00000408978
	ENST00000226725
	ENST00000376936
	ENST00000258428
	ENST00000318130
	ENST00000372136
	ENST00000261208
	ENST00000393483
	ENST00000360128
	ENST00000366862
	ENST00000381165
	ENST00000287600
	ENST00000380155
	ENST00000326361
	ENST00000645567
	ENST00000297579
	ENST00000438150
	ENST00000556553
	ENST00000294489
	ENST00000296464
	ENST00000257264
	ENST00000419869
	ENST00000644347
	ENST00000377459
	ENST00000374864
	ENST00000313368
	ENST00000310917
	ENST00000448814
	ENST00000409261
	ENST00000283943
	ENST00000357749
	ENST00000393524
	ENST00000311048
	ENST00000233838
	ENST00000306434
	ENST00000261844
	ENST00000356929
	ENST00000392288
	ENST00000392676
	ENST00000550746
	ENST00000379607
	ENST00000601421
	ENST00000369076
	ENST00000376105
	ENST00000266742
	ENST00000391702
	ENST00000442832
	ENST00000265748
	ENST00000360534
	ENST00000538779
	ENST00000369937
	ENST00000281821
	ENST00000255304
	ENST00000368662
	ENST00000505065
	ENST00000360566
	ENST00000326291
	ENST00000611266
	ENST00000255194
	ENST00000318906
	ENST00000306177
	ENST00000356770
	ENST00000366647
	ENST00000460403
	ENST00000307301
	ENST00000285518
	ENST00000370500
	ENST00000263754
	ENST00000648844
	ENST00000394123
	ENST00000413720
	ENST00000651061
	ENST00000366645
	ENST00000394799
	ENST00000439174
	ENST00000471181
	ENST00000343028
	ENST00000477703
	ENST00000249442
	ENST00000311388
	ENST00000370491
	ENST00000368644
	ENST00000510118
	ENST00000269445
	ENST00000346991
	ENST00000614628
	ENST00000597850
	ENST00000370708
	ENST00000380762
	ENST00000240731
	ENST00000338983
	ENST00000535106
	ENST00000512439
	ENST00000292782
	ENST00000367723
	ENST00000524827
	ENST00000261211
	ENST00000357006
	ENST00000299088
	ENST00000307602
	ENST00000380041
	ENST00000519065
	ENST00000265598
	ENST00000351989
	ENST00000651257
	ENST00000229330
	ENST00000454652
	ENST00000551446
	ENST00000280772
	ENST00000379177
	ENST00000409444
	ENST00000061240

### Sheet: Lhx1os pull-down RNA set
Target set	Control set
ENSMUST00000178049	ENSMUST00000060328
ENSMUST00000051667	ENSMUST00000071750
ENSMUST00000226102	ENSMUST00000119120
ENSMUST00000116491	ENSMUST00000108246
ENSMUST00000081834	ENSMUST00000024957
ENSMUST00000082223	ENSMUST00000071667
ENSMUST00000210452	ENSMUST00000111870
ENSMUST00000034965	ENSMUST00000046463
ENSMUST00000216005	ENSMUST00000121676
ENSMUST00000191863	ENSMUST00000002663
ENSMUST00000194994	ENSMUST00000190308
ENSMUST00000195050	ENSMUST00000047753
ENSMUST00000000304	ENSMUST00000133471
ENSMUST00000206967	ENSMUST00000237184
ENSMUST00000154192	ENSMUST00000204238
ENSMUST00000000348	ENSMUST00000033963
ENSMUST00000102870	ENSMUST00000029533
ENSMUST00000180450	ENSMUST00000065291
ENSMUST00000022927	ENSMUST00000071254
ENSMUST00000138129	ENSMUST00000094116
ENSMUST00000109699	ENSMUST00000110634
ENSMUST00000223430	ENSMUST00000228011
ENSMUST00000193099	ENSMUST00000097044
ENSMUST00000032963	ENSMUST00000098549
ENSMUST00000117683	ENSMUST00000220524
ENSMUST00000047023	ENSMUST00000078673
ENSMUST00000216281	ENSMUST00000206542
ENSMUST00000087222	ENSMUST00000198237
ENSMUST00000095899	ENSMUST00000220333
ENSMUST00000136874	ENSMUST00000110049
ENSMUST00000226894	ENSMUST00000005692
ENSMUST00000157383	ENSMUST00000109228
ENSMUST00000001339	ENSMUST00000075853
ENSMUST00000027111	ENSMUST00000064139
ENSMUST00000224651	ENSMUST00000041160
ENSMUST00000117411	ENSMUST00000114897
ENSMUST00000103198	ENSMUST00000221110
ENSMUST00000055539	ENSMUST00000182270
ENSMUST00000019803	ENSMUST00000218778
ENSMUST00000067081	ENSMUST00000114746
ENSMUST00000078676	ENSMUST00000163348
ENSMUST00000110382	ENSMUST00000023260
ENSMUST00000207173	ENSMUST00000129758
ENSMUST00000029082	ENSMUST00000193796
ENSMUST00000063216	ENSMUST00000001254
ENSMUST00000110340	ENSMUST00000223149
ENSMUST00000199123	ENSMUST00000062163
ENSMUST00000199033	ENSMUST00000044567
ENSMUST00000223944	ENSMUST00000025419
ENSMUST00000155405	ENSMUST00000206478
ENSMUST00000043359	ENSMUST00000159148
ENSMUST00000065865	ENSMUST00000180474
ENSMUST00000030103	ENSMUST00000027612
ENSMUST00000033999	ENSMUST00000074555
ENSMUST00000178400	ENSMUST00000112186
ENSMUST00000109896	ENSMUST00000209356
ENSMUST00000227166	ENSMUST00000028467
ENSMUST00000055131	ENSMUST00000221667
ENSMUST00000058639	ENSMUST00000193141
ENSMUST00000194640	ENSMUST00000159945
ENSMUST00000026985	ENSMUST00000232014
ENSMUST00000191736	ENSMUST00000108904
ENSMUST00000151524	ENSMUST00000094835
ENSMUST00000224851	ENSMUST00000120886
ENSMUST00000118049	ENSMUST00000199551
ENSMUST00000224208	ENSMUST00000123278
ENSMUST00000076070	ENSMUST00000193812
ENSMUST00000195497	ENSMUST00000023432
ENSMUST00000197915	ENSMUST00000121761
ENSMUST00000219938	ENSMUST00000157526
ENSMUST00000199779	ENSMUST00000157365
ENSMUST00000196303	ENSMUST00000115150
ENSMUST00000162380	ENSMUST00000099149
ENSMUST00000060092	ENSMUST00000048118
ENSMUST00000021634	ENSMUST00000080926
ENSMUST00000175955	ENSMUST00000115428
ENSMUST00000230162	ENSMUST00000023437
ENSMUST00000088652	ENSMUST00000207265
ENSMUST00000032414	ENSMUST00000169130
ENSMUST00000040881	ENSMUST00000117804
ENSMUST00000045467	ENSMUST00000156328
ENSMUST00000102926	ENSMUST00000159414
ENSMUST00000205178	ENSMUST00000027082
ENSMUST00000037488	ENSMUST00000034004
ENSMUST00000118896	ENSMUST00000187298
ENSMUST00000062904	ENSMUST00000029520
ENSMUST00000063574	ENSMUST00000000450
ENSMUST00000197249	ENSMUST00000006415
ENSMUST00000206155	ENSMUST00000116358
ENSMUST00000121843	ENSMUST00000196930
ENSMUST00000026222	ENSMUST00000015578
ENSMUST00000225980	ENSMUST00000204079
ENSMUST00000220287	ENSMUST00000238770
ENSMUST00000142835	ENSMUST00000128828
ENSMUST00000170449	ENSMUST00000120432
ENSMUST00000098132	ENSMUST00000195301
ENSMUST00000118888	ENSMUST00000144908
ENSMUST00000153858	ENSMUST00000113453
ENSMUST00000232387	ENSMUST00000119597
ENSMUST00000041164	ENSMUST00000198857
ENSMUST00000076817	ENSMUST00000094962
ENSMUST00000165806	ENSMUST00000027090
ENSMUST00000055262	ENSMUST00000157685
ENSMUST00000158911	ENSMUST00000219868
ENSMUST00000198968	ENSMUST00000192337
ENSMUST00000167824	ENSMUST00000065678
ENSMUST00000082429	ENSMUST00000066319
ENSMUST00000112366	ENSMUST00000198459
ENSMUST00000022499	ENSMUST00000067602
ENSMUST00000091924	ENSMUST00000134099
ENSMUST00000028000	ENSMUST00000182472
ENSMUST00000181764	ENSMUST00000182496
ENSMUST00000074752	ENSMUST00000000445
ENSMUST00000206671	ENSMUST00000021635
ENSMUST00000103224	ENSMUST00000058550
ENSMUST00000052590	ENSMUST00000075363
	ENSMUST00000000058
	ENSMUST00000006704
	ENSMUST00000044953
	ENSMUST00000167133
	ENSMUST00000047740
	ENSMUST00000112565
	ENSMUST00000121507
	ENSMUST00000227371
	ENSMUST00000108571
	ENSMUST00000109308
	ENSMUST00000228167
	ENSMUST00000199545
	ENSMUST00000192953
	ENSMUST00000000220
	ENSMUST00000117947
	ENSMUST00000132759
	ENSMUST00000031622
	ENSMUST00000095580
	ENSMUST00000105147
	ENSMUST00000193283
	ENSMUST00000005394
	ENSMUST00000195404
	ENSMUST00000054145
	ENSMUST00000000964
	ENSMUST00000033936
	ENSMUST00000214362
	ENSMUST00000048214
	ENSMUST00000157533
	ENSMUST00000232304
	ENSMUST00000029132
	ENSMUST00000118535
	ENSMUST00000047005
	ENSMUST00000092491
	ENSMUST00000073781
	ENSMUST00000190578
	ENSMUST00000160306
	ENSMUST00000020853
	ENSMUST00000097420
	ENSMUST00000022182
	ENSMUST00000200331
	ENSMUST00000195637
	ENSMUST00000144270
	ENSMUST00000070353
	ENSMUST00000072518
	ENSMUST00000116621
	ENSMUST00000116547
	ENSMUST00000196992
	ENSMUST00000044972
	ENSMUST00000053287
	ENSMUST00000073973
	ENSMUST00000107821
	ENSMUST00000092699
	ENSMUST00000203194
	ENSMUST00000051043
	ENSMUST00000097672
	ENSMUST00000194474
	ENSMUST00000053183
	ENSMUST00000181398
	ENSMUST00000203062
	ENSMUST00000093470
	ENSMUST00000160327
	ENSMUST00000192063
	ENSMUST00000193585
	ENSMUST00000236541
	ENSMUST00000022808
	ENSMUST00000049255
	ENSMUST00000201703
	ENSMUST00000201126
	ENSMUST00000000925
	ENSMUST00000092700
	ENSMUST00000033958
	ENSMUST00000221266
	ENSMUST00000094388
	ENSMUST00000020822
	ENSMUST00000055184
	ENSMUST00000081924
	ENSMUST00000217342
	ENSMUST00000044331
	ENSMUST00000218037
	ENSMUST00000066743
	ENSMUST00000086370
	ENSMUST00000039317
	ENSMUST00000196295
	ENSMUST00000206927
	ENSMUST00000084763
	ENSMUST00000077874
	ENSMUST00000072787
	ENSMUST00000043551
	ENSMUST00000223696
	ENSMUST00000126769
	ENSMUST00000157617
	ENSMUST00000042586
	ENSMUST00000198955
	ENSMUST00000182755
	ENSMUST00000225110
	ENSMUST00000164044
	ENSMUST00000031530
	ENSMUST00000195059
	ENSMUST00000191953
	ENSMUST00000181493
	ENSMUST00000197390
	ENSMUST00000192617
	ENSMUST00000029075
	ENSMUST00000221461
	ENSMUST00000029447
	ENSMUST00000193683
	ENSMUST00000030510
	ENSMUST00000092155
	ENSMUST00000000221
	ENSMUST00000109279
	ENSMUST00000219882
	ENSMUST00000237736
	ENSMUST00000200543
	ENSMUST00000199219
	ENSMUST00000191791
	ENSMUST00000027381
	ENSMUST00000211321
	ENSMUST00000035977
	ENSMUST00000022081
	ENSMUST00000111813
	ENSMUST00000033783
	ENSMUST00000043553
	ENSMUST00000042290
	ENSMUST00000041591
	ENSMUST00000078832
	ENSMUST00000117597
	ENSMUST00000194528
	ENSMUST00000058777
	ENSMUST00000031843
	ENSMUST00000133815
	ENSMUST00000143564
	ENSMUST00000068225
	ENSMUST00000118175
	ENSMUST00000144914
	ENSMUST00000193584
	ENSMUST00000170416
	ENSMUST00000031899
	ENSMUST00000199913
	ENSMUST00000214960
	ENSMUST00000022757
	ENSMUST00000112164
	ENSMUST00000023044
	ENSMUST00000151396
	ENSMUST00000038398
	ENSMUST00000225686
	ENSMUST00000035155
	ENSMUST00000159029
	ENSMUST00000195717
	ENSMUST00000021888
	ENSMUST00000011262
	ENSMUST00000115850
	ENSMUST00000074058
	ENSMUST00000050300
	ENSMUST00000201237
	ENSMUST00000198972
	ENSMUST00000034109
	ENSMUST00000179228
	ENSMUST00000073151
	ENSMUST00000196805
	ENSMUST00000000254
	ENSMUST00000170249
	ENSMUST00000169954
	ENSMUST00000191784
	ENSMUST00000195109
	ENSMUST00000065887
	ENSMUST00000073857
	ENSMUST00000231527
	ENSMUST00000090031
	ENSMUST00000093183
	ENSMUST00000169795
	ENSMUST00000156205
	ENSMUST00000023712
	ENSMUST00000106766
	ENSMUST00000221956
	ENSMUST00000198611
	ENSMUST00000231688
	ENSMUST00000022856
	ENSMUST00000208727
	ENSMUST00000204315
	ENSMUST00000069538
	ENSMUST00000068580
	ENSMUST00000192097
	ENSMUST00000023747
	ENSMUST00000000010
	ENSMUST00000196722
	ENSMUST00000206633
	ENSMUST00000018880
	ENSMUST00000217856
	ENSMUST00000000049
	ENSMUST00000108238
	ENSMUST00000168954
	ENSMUST00000034172
	ENSMUST00000110411
	ENSMUST00000008734
	ENSMUST00000163658
	ENSMUST00000078717
	ENSMUST00000043914
	ENSMUST00000193561
	ENSMUST00000094434
	ENSMUST00000164471
	ENSMUST00000206078
	ENSMUST00000000253
	ENSMUST00000108304
	ENSMUST00000168092
	ENSMUST00000197125
	ENSMUST00000182377
	ENSMUST00000201573
	ENSMUST00000027955
	ENSMUST00000030216
	ENSMUST00000079268
	ENSMUST00000101049
	ENSMUST00000110446
	ENSMUST00000031835
	ENSMUST00000187332
	ENSMUST00000021864
	ENSMUST00000000003
	ENSMUST00000173218
	ENSMUST00000207844
	ENSMUST00000169215
	ENSMUST00000099475
	ENSMUST00000042957
	ENSMUST00000073252
	ENSMUST00000099373
	ENSMUST00000193735
	ENSMUST00000227085
	ENSMUST00000218612
	ENSMUST00000026050
	ENSMUST00000112091
	ENSMUST00000179095
	ENSMUST00000066317
	ENSMUST00000089430
	ENSMUST00000026289
	ENSMUST00000076276
	ENSMUST00000206827
	ENSMUST00000075192
	ENSMUST00000195112
	ENSMUST00000197860
	ENSMUST00000216671
	ENSMUST00000024939
	ENSMUST00000218067
	ENSMUST00000224990
	ENSMUST00000164759
	ENSMUST00000000476
	ENSMUST00000120850
	ENSMUST00000044442
	ENSMUST00000052380
	ENSMUST00000194200
	ENSMUST00000096495
	ENSMUST00000001047
	ENSMUST00000176383
	ENSMUST00000005953
	ENSMUST00000195330
	ENSMUST00000031681
	ENSMUST00000092688
	ENSMUST00000220412
	ENSMUST00000050106
	ENSMUST00000220673
	ENSMUST00000229726
	ENSMUST00000147298
	ENSMUST00000032089
	ENSMUST00000236806
	ENSMUST00000043094
	ENSMUST00000041905
	ENSMUST00000114959
	ENSMUST00000068875
	ENSMUST00000025729
	ENSMUST00000092836
	ENSMUST00000115162
	ENSMUST00000140009
	ENSMUST00000161204
	ENSMUST00000109731
	ENSMUST00000194273
	ENSMUST00000090856
	ENSMUST00000220700
	ENSMUST00000206401
	ENSMUST00000228502
	ENSMUST00000027978
	ENSMUST00000032066
	ENSMUST00000170618
	ENSMUST00000021628
	ENSMUST00000075433
	ENSMUST00000145057
	ENSMUST00000237803
	ENSMUST00000027670
	ENSMUST00000047311
	ENSMUST00000212191
	ENSMUST00000224248
	ENSMUST00000209590
	ENSMUST00000062307
	ENSMUST00000096250
	ENSMUST00000187467
	ENSMUST00000018571
	ENSMUST00000023450
	ENSMUST00000055102
	ENSMUST00000167715
	ENSMUST00000000208
	ENSMUST00000033121
	ENSMUST00000073840
	ENSMUST00000018755
	ENSMUST00000058154
	ENSMUST00000194238
	ENSMUST00000115494
	ENSMUST00000054588
	ENSMUST00000197163
	ENSMUST00000129664
	ENSMUST00000160403
	ENSMUST00000203557
	ENSMUST00000223748
	ENSMUST00000099337
	ENSMUST00000022916
	ENSMUST00000213849
	ENSMUST00000089549
	ENSMUST00000089830
	ENSMUST00000182720
	ENSMUST00000233276
	ENSMUST00000168237
	ENSMUST00000128570
	ENSMUST00000117820
	ENSMUST00000224512
	ENSMUST00000117399
	ENSMUST00000087177
	ENSMUST00000093113
	ENSMUST00000195425
	ENSMUST00000220056
	ENSMUST00000208016
	ENSMUST00000199736
	ENSMUST00000113110
	ENSMUST00000193294
	ENSMUST00000000388
	ENSMUST00000000926
	ENSMUST00000204922
	ENSMUST00000239299
	ENSMUST00000000451
	ENSMUST00000112429
	ENSMUST00000109570
	ENSMUST00000004453
	ENSMUST00000046589
	ENSMUST00000108068
	ENSMUST00000223229
	ENSMUST00000126993
	ENSMUST00000195569
	ENSMUST00000199139
	ENSMUST00000020547
	ENSMUST00000050660
	ENSMUST00000185973
	ENSMUST00000205010
	ENSMUST00000235496
	ENSMUST00000204978
	ENSMUST00000160279
	ENSMUST00000191993
	ENSMUST00000000985
	ENSMUST00000065163
	ENSMUST00000192577
	ENSMUST00000119026
	ENSMUST00000052337
	ENSMUST00000028553
	ENSMUST00000191768
	ENSMUST00000037453
	ENSMUST00000006667
	ENSMUST00000135740
	ENSMUST00000199063
	ENSMUST00000207795
	ENSMUST00000235786
	ENSMUST00000077146
	ENSMUST00000094793
	ENSMUST00000196990
	ENSMUST00000016231
	ENSMUST00000177881
	ENSMUST00000027752
	ENSMUST00000060805
	ENSMUST00000061628
	ENSMUST00000096663
	ENSMUST00000213494
	ENSMUST00000051297
	ENSMUST00000030628
	ENSMUST00000188636
	ENSMUST00000169114
	ENSMUST00000198616
	ENSMUST00000221255
	ENSMUST00000177211
	ENSMUST00000011178
	ENSMUST00000000924
	ENSMUST00000219998
	ENSMUST00000196625
	ENSMUST00000184686
	ENSMUST00000192569
	ENSMUST00000074127
	ENSMUST00000132337
	ENSMUST00000223921
	ENSMUST00000020984
	ENSMUST00000000001
	ENSMUST00000187748
	ENSMUST00000218987
	ENSMUST00000038160
	ENSMUST00000005826
	ENSMUST00000194653
	ENSMUST00000227813
	ENSMUST00000051526
	ENSMUST00000076194
	ENSMUST00000229023
	ENSMUST00000109753
	ENSMUST00000046004
	ENSMUST00000169525
	ENSMUST00000107545
	ENSMUST00000190957
	ENSMUST00000208672
	ENSMUST00000029060
	ENSMUST00000121054
	ENSMUST00000080138
	ENSMUST00000063570
	ENSMUST00000029964
	ENSMUST00000142302
	ENSMUST00000237661
	ENSMUST00000143857
	ENSMUST00000206846
	ENSMUST00000220240
	ENSMUST00000158152
	ENSMUST00000193848
	ENSMUST00000070284
	ENSMUST00000002275
	ENSMUST00000066814
	ENSMUST00000034173
	ENSMUST00000026911
	ENSMUST00000117380
	ENSMUST00000212088
	ENSMUST00000051053
	ENSMUST00000139911
	ENSMUST00000074368
	ENSMUST00000096109
	ENSMUST00000019060
	ENSMUST00000158585
	ENSMUST00000005406
	ENSMUST00000149183
	ENSMUST00000189140
	ENSMUST00000019426
	ENSMUST00000112737
	ENSMUST00000180526
	ENSMUST00000033015
	ENSMUST00000045959
	ENSMUST00000115286
	ENSMUST00000193244
	ENSMUST00000053086
	ENSMUST00000080647
	ENSMUST00000207269
	ENSMUST00000207641
	ENSMUST00000208940
	ENSMUST00000081946
	ENSMUST00000205400
	ENSMUST00000016897
	ENSMUST00000038377
	ENSMUST00000106148
	ENSMUST00000224270
	ENSMUST00000229538
	ENSMUST00000169465
	ENSMUST00000032633
	ENSMUST00000214766
	ENSMUST00000236524
	ENSMUST00000152128
	ENSMUST00000031222
	ENSMUST00000179814
	ENSMUST00000075639
	ENSMUST00000205074
	ENSMUST00000066997
	ENSMUST00000196976
