## Supplementary Data 5 for "Decoding RNA–RNA Interactions: The Role of Low-Complexity Repeats and a Deep Learning Framework for Sequence-Based Prediction"

### Sheet: Summary
Supplementary Data 5: Performances of RIME, SPOT-RNAc and thermodynamics-based tools on different RRI sets.
Notes
To address class imbalance, negatives were randomly undersampled 100 times to match the number of positives, and all the metrics were averaged across iterations.
RIME DRP a: RIME model trained using only NN and NP samples as negatives (i.e., trained solely on the DRP task). Model selection was performed based on the F1 score computed over the RIME validation set.
RIME DRI a: RIME model trained using only PN samples as negatives (i.e., trained solely on the DRI task). Model selection was performed based on the F1 score computed over the RIME validation set.
RIME DRP b: RIME model trained using only NN and NP samples as negatives (i.e., trained solely on the DRP task). Model selection was performed based on the F1 score calculated over a validation set containing only NN and NP classes. Note: this model coincides with DRP a.
RIME DRI b: RIME model trained using only PN samples as negatives (i.e., trained solely on the DRI task). Model selection was performed based on the F1 score calculated over a validation set containing only PN classes.
Sheets
Psoralen Human AUC	AUC values calculated for the Psoralen Human test set, including the high-quality (HQ) subset
Psoralen Mouse AUC	AUC values calculated for the Psoralen Mouse test set, including the high-quality (HQ) subset
RIC-seq AUC	AUC values calculated for the RIC-seq test set, including the high-quality (HQ) subset
MARIO AUC	AUC values calculated for the MARIO test set
DRP RIME	RIME Accuracy, Precision, NPV, Recall, Specificity and F1 values calculated for the DRP task on different test sets
DRI RIME	RIME Accuracy, Precision, NPV, Recall, Specificity and F1 values calculated for the DRI task on different test sets
Description of "Psoralen Human AUC, Psoralen Mouse AUC, RIC-seq AUC and MARIO AUC" columns:
Model	Name of the RRI prediction model
AUC DRI	Average AUC measured for the DRI task
SE AUC DRI	Standard error of the AUC measured for the DRI task
AUC DRP	Average AUC measured for the DRP task
SE AUC DRP	Standard error of the AUC measured for the DRP task
(HQ) AUC DRI	Average AUC measured for the DRI task on the high-quality set
(HQ) SE AUC DRI	Standard error of the AUC measured for the DRI task on the high-quality set
(HQ) AUC DRP	Average AUC measured for the DRP task on the high-quality set
(HQ) SE AUC DRP	Standard error of the AUC measured for the DRP task on the high-quality set
Description of "DRP RIME and DRI RIME" columns:
Test set	RRI set used to evaluate performances
Accuracy	Accuracy
Precision	Precision
NPV	Negative predictive value
Recall	Recall
Specificity	Specificity
F1	F1

### Sheet: Psoralen Human AUC
Model	AUC DRI	SE AUC DRI	AUC DRP	SE AUC DRP	(HQ) AUC DRI	(HQ) SE AUC DRI	(HQ) AUC DRP	(HQ) SE AUC DRP
RIME	0.5939	0.0001	0.6697	0.0002	0.6773	0.0007	0.7411	0.0006
IntaRNA2	0.5345	0.0001	0.568	0.0002	0.5488	0.0008	0.5782	0.0009
pRIblast	0.5255	0.0001	0.5494	0.0001	0.5315	0.0007	0.5517	0.0006
RNAplex	0.522	0.0001	0.5559	0.0002	0.5482	0.0009	0.5816	0.0008
RNAcofold	0.5117	0.0001	0.548	0.0002	0.5318	0.0008	0.5669	0.0009
ASSA	0.52	0	0.5395	0.0001	0.5291	0.0005	0.5468	0.0004
RNAhybrid	0.527	0.0001	0.5666	0.0002	0.5539	0.0008	0.5919	0.0008
RNAup	0.526	0.0001	0.5531	0.0002	0.531812	0.0009	0.5604	0.0008
RIsearch2	0.5368	0.0001	0.5838	0.0002	0.5795	0.0008	0.623166	0.0008
SPOT-RNAc	0.5637	0.0001	0.5748	0.0002	0.5883	0.0008	0.5971	0.0008
RIME DRP a	0.5623	0.0001	0.6992	0.0002	0.6543	0.0009	0.7741	0.0006
RIME DRI a	0.5988	0.0001	0.5781	0.0002	0.6553	0.0008	0.6406	0.0007
RIME DRP b	0.5623	0.0001	0.6992	0.0002	0.6543	0.0009	0.7741	0.0006
RIME DRI b	0.6008	0.0001	0.5827	0.0002	0.6617	0.0008	0.6495	0.0007

### Sheet: Psoralen Mouse AUC
Model	AUC DRI	SE AUC DRI	AUC DRP	SE AUC DRP	(HQ) AUC DRI	(HQ) SE AUC DRI	(HQ) AUC DRP	(HQ) SE AUC DRP
RIME	0.5424	0.0001	0.6944	0.0002	0.7225	0.0012	0.831	0.0008
IntaRNA2	0.5497	0	0.588	0.0002	0.61	0.0015	0.6456	0.0014
pRIblast	0.5281	0	0.5621	0.0002	0.617	0.0013	0.6514	0.0012
RNAplex	0.5278	0.0001	0.6035	0.0002	0.701315	0.0013	0.7638	0.0011
RNAcofold	0.5182	0.0001	0.6058	0.0002	0.701315	0.0012	0.771	0.0012
ASSA	0.5209	0	0.5539	0.0002	0.6254	0.001	0.6584	0.0008
RNAhybrid	0.528	0	0.6138	0.0002	0.6865	0.0012	0.7611	0.0012
RNAup	0.5354	0	0.5643	0.0003	0.5804	0.0014	0.6114	0.0015
RIsearch2	0.538	0	0.6224	0.0003	0.698	0.0012	0.7688	0.0011
SPOT-RNAc	0.5521	0	0.5476	0.0002	0.533	0.0015	0.5324	0.0017
RIME DRP a	0.5245	0.0001	0.7225	0.0002	0.7227	0.0014	0.8633	0.0007
RIME DRI a	0.5362	0	0.552	0.0003	0.6173	0.0015	0.6319	0.0013
RIME DRP b	0.5245	0.0001	0.7225	0.0002	0.7227	0.0014	0.8633	0.0007
RIME DRI b	0.5407	0	0.5348	0.0003	0.5785	0.0014	0.5722	0.0014

### Sheet: RIC-seq AUC
Model	AUC DRI	SE AUC DRI	AUC DRP	SE AUC DRP	(HQ) AUC DRI	(HQ) SE AUC DRI	(HQ) AUC DRP	(HQ) SE AUC DRP
RIME	0.5436	0.0001	0.6315	0.0002	0.6993	0.0021	0.7672	0.0018
IntaRNA2	0.5795	0.0001	0.614	0.0002	0.5121	0.0021	0.551476	0.0021
pRIblast	0.553	0.0001	0.5756	0.0002	0.5355	0.0016	0.5597	0.0017
RNAplex	0.5106	0.0001	0.5602	0.0003	0.563403	0.0019	0.6051	0.002
RNAcofold	0.4962	0.0001	0.5392	0.0002	0.5487	0.0022	0.5852	0.0021
ASSA	0.5354	0.0001	0.5471	0.0001	0.5669	0.0014	0.5791	0.0013
RNAhybrid	0.5172	0.0001	0.573	0.0003	0.608403	0.0021	0.6474	0.0019
RNAup	0.5609	0.0001	0.5954	0.0002	0.503403	0.0024	0.5304	0.0024
RIsearch2	0.548	0.0001	0.601	0.0002	0.6134	0.0023	0.6602	0.0019
SPOT-RNAc	0.6239	0.0001	0.6325	0.0002	0.693403	0.0019	0.7032	0.0021
RIMEfull	0.5531	0.0001	0.6236	0.0002	0.723	0.0018	0.777	0.0017
RIME DRP a	0.5277	0.0001	0.6375	0.0002	0.6175	0.0021	0.7197	0.0017
RIME DRI a	0.5379	0.0001	0.5516	0.0002	0.6701	0.0015	0.6769	0.0016
RIME DRP b	0.5277	0.0001	0.6375	0.0002	0.6175	0.0021	0.7197	0.0017
RIME DRI b	0.5481	0.0001	0.5453	0.0002	0.7132	0.0017	0.7059	0.0016

### Sheet: MARIO AUC
Model	AUC DRI	SE AUC DRI	AUC DRP	SE AUC DRP
RIME	0.4981	0.0003	0.6641	0.0006
IntaRNA2	0.4829	0.0002	0.5395	0.0006
pRIblast	0.5001	0.0002	0.5284	0.0004
RNAplex	0.5103	0.0003	0.6394	0.0006
RNAcofold	0.5005	0.0003	0.6779	0.0005
ASSA	0.499	0.0001	0.5265	0.0003
RNAhybrid	0.5052	0.0002	0.663	0.0006
RNAup	0.4838	0.0003	0.5386	0.0005
RIsearch2	0.4997	0.0003	0.635	0.0006
SPOT-RNAc	0.4899	0.0003	0.4877	0.0006
RIMEfull	0.508	0.0002	0.6328	0.0006
RIME DRP a	0.4983	0.0003	0.6407	0.0006
RIME DRI a	0.4948	0.0003	0.5203	0.0006
RIME DRP b	0.4983	0.0003	0.6407	0.0006
RIME DRI b	0.5004	0.0003	0.5094	0.0006

### Sheet: DRP RIME
Test set	Accuracy	Precision	NPV	Recall	Specificity	F1
Psoralen Human	0.6205	0.689	0.59	0.44	0.8012	0.5372
Psoralen Human (HQ)	0.6841	0.7417	0.6491	0.57	0.8029	0.6453
Psoralen Mouse	0.6373	0.6604	0.6198	0.56	0.7111	0.6064
Psoralen Mouse (HQ)	0.7442	0.7318	0.7656	0.78	0.7131	0.7537
RIC-seq	0.5876	0.6425	0.5603	0.39	0.7811	0.4852
RIC-seq (HQ)	0.6851	0.7319	0.6554	0.59	0.7781	0.6507
MARIO	0.6246	0.6637	0.5993	0.5	0.7453	0.5704

### Sheet: DRI RIME
Test set	Accuracy	Precision	NPV	Recall	Specificity	F1
Psoralen Human	0.5599	0.58	0.55	0.44	0.68	0.5004
Psoralen Human (HQ)	0.623	0.6409	0.6108	0.57	0.6827	0.6031
Psoralen Mouse	0.5298	0.53	0.53	0.5602	0.5	0.5447
Psoralen Mouse (HQ)	0.6374	0.6077	0.6911	0.78	0.4975	0.6832
RIC-seq	0.5312	0.5406	0.5214	0.3926	0.67	0.4546
RIC-seq (HQ)	0.628	0.6387	0.6198	0.59	0.6589	0.6162
MARIO	0.4961	0.4973	0.4958	0.5039	0.49	0.5003
